# Barley disease screening: a multiplex digital droplet PCR approach for the detection of *Ramularia collo-cygni, Rhynchosporium graminicola* and *Pyrenophora teres*

**DOI:** 10.1101/2024.12.18.629171

**Authors:** Rabisa Zia, Zoë A. Popper, Steven Kildea

## Abstract

Barley is the most widely grown cereal crop in Ireland and faces substantial yield loss annually due to airborne, seed-borne, and soil-borne pathogens. The most prevalent and destructive of these include ramularia leaf spot, barley leaf scald and net blotch, caused by *Ramularia collo-cygni, Rhynchosporium graminicola* and *Pyrenophora teres* respectively. Infected seeds are considered as the major source of inoculum for these diseases. The absence of varietal resistance for these fungal pathogens suggests the need for better disease management strategies. Accurate pathogen detection is one of the most widely accepted disease management strategies. To facilitate such detections in complex samples, such as seed, we demonstrate two digital droplet PCR (ddPCR) assays, with the initial assay capable of detecting *R. graminicola, R*.*collo-cygni* and *P. teres*. For those identified as positive for *P. teres* samples, a form-specific assay was designed to distinguish between the two economically significant forms of *P. teres*; *P. teres f. maculata* (Ptm; spot form of net blotch) and *P. teres f. teres* (Ptt; net form of net blotch). The assay offers sensitive and specific pathogen detection from barley seeds up to pico moles/µl level. Limits of detection for *R. graminicola, R. collo-cygni* and *P. teres* in the triplex assay were calculated as 1.67 cp/µl, 1.06 cp/µl and 4.21 cp/µl respectively. For form-specific assay, limits of detection were calculated as 1.44 cp/µl for Ptt and 0.82 cp/µl for Ptm assay. Finally, the efficacy of the assay was demonstrated by screening a collection of historical barley seeds.
