## Supplemental Data 1 for "Barley disease screening: a multiplex digital droplet PCR approach for the detection of *Ramularia collo-cygni, Rhynchosporium graminicola* and *Pyrenophora teres*"

### Sheet: R.graminicola
DNA concentration(ng/µL)	cp/ul	Mean	Standard deviation (Std)							Mean cp/uL	STD			cp/uL	STD
0.01	462.1	467.967	16.692						0.01	467.967	16.692		-2	2.67021	16.692
0.01	455								0.001	45.9333	6.65758		-3	1.66213	6.65758
0.01	486.8								0.0001	4.67667	1.64065		-4	0.669936	1.64065
0.001	39.1	45.9333	6.65758						1e-05	0.5	0.458258		-5	-0.30103	0.458258
0.001	46.3
0.001	52.4
0.0001	6.53	4.67667	1.64065
0.0001	3.41
0.0001	4.09
1e-05	0.6	0.5	0.458258
1e-05	0.9
1e-05	0

### Sheet: P.teres
DNA concentration(ng/µL)	P.teres cp/ul	Mean	Standard deviation (Std)			log10 of concentration	log10 of cp/uL	Std				Mean cp/uL	Std
0.01	3333	4308.17	-528.397			-2	3.63429	-528.397			0.01	4308.17	-528.397
0.01	4495					-3	2.63925	-51.6235			0.001	435.76	-51.6235
0.01	4654					-4	1.73219	-8.80734			0.0001	53.975	-8.80734
0.01	4161					-5	0.690196	-1.43094			1e-05	4.9	-1.43094
0.01	4385
0.01	4821
0.001	422.9	435.76	-51.6235
0.001	412
0.001	368.5
0.001	490
0.001	485.4
0.0001	46.7	53.975	-8.80734
0.0001	48.7
0.0001	54.2
0.0001	66.3
1e-05	5.15	4.9	-1.43094
1e-05	6.1
1e-05	3.47
1e-05	5.78
1e-05	2.79
1e-05	6.11

### Sheet: R.collo-cygni
DNA concentration(ng/µL)	C (cp/uL)	Mean	Standard deviation (Std)						Mean cp/uL	STD		log10 of concentration	log10 of cp/uL	Std
0.01	33.7	31.5667	2.20303					0.01	31.5667	2.20303		-2	1.49923	0.34302
0.01	31.7							0.001	3.91333	0.377536		-3	0.592547	-0.423042
0.01	29.3							0.0001	0.706667	0.289194		-4	-0.150785	-0.53881
0.001	3.5	3.91333	0.377536					1e-05	0.126667	0.219393		-5	-0.897338	-0.658777
0.001	4.24
0.001	4
0.0001	0.81	0.706667	0.289194
0.0001	0.93
0.0001	0.38
1e-05	0	0.126667	0.219393
1e-05	0
1e-05	0.38
1e-06	0	0	0
1e-06	0
1e-06	0
