## Supplementary material for "Barley disease screening: a multiplex digital droplet PCR approach for the detection of *Ramularia collo-cygni, Rhynchosporium graminicola* and *Pyrenophora teres*": In the case of winter barley, eight out of nine samples were positive for P. teres f. maculata and two samples were positive for P. teres f. teres as

### Sheet: Glossary
Target	Limit of detection (in copy/µL)
P. teres	4.21
R. collo- cygni	1.06
R. commune	1.67
Pyrenophora teres f. teres	1.44
Pyrenophora teres f.maculata	0.82
	Explanation
Sample ID	Name given to the seed DNA in the historical seed collection
Triplex Assay	Assay for the detection of R. graminicola, R. collo-cygni and P. teres
Form-specific assay	Assay for the detection of Pyrenophora teres f. teres, Pyrenophora teres f.maculata and P. teres
Total number of droplets	total droplets oberved on a ddPCR chip after scanning
FAM_Channel_Concentration	Target gene copy number/µL observed in FAM channel
HEX_Channel_Concentration	Target gene copy number/µL observed in HEX channel
CY5_Channel_Concentration	Target gene copy number/µL observed in CY5 channel
Colours	Colours are in accordance with probe colour for respective sequence and cells are cloured where copy number detected is positive or above limits of detection of the assays

### Sheet: Winter barley
	Triplex Assay					Form-specific Assay
		R. graminicola	R. collo-cygni	P. teres				Pyrenophora teres f. teres	Pyrenophora teres f.maculata	P. teres
Sample ID	TotalNumberOfDroplets	FAM_Channel_Concentration	HEX_Channel_Concentration	CY5_Channel_Concentration		SampleName	TotalNumberOfDroplets	FAM_Channel_Concentration	HEX_Channel_Concentration	CY5_Channel_Concentration
194	16410	4.14	0	6.35		48	14910	3.95	7.6	667.5
48	14943	0.91	4.24	786.1		186	11619	1.17	2.34	172.7
222	16542	0	0.55	435.1		171	13817	2.62	3.61	698.7
220	15841	1.72	0.29	0		157	17820	1.27	4.58	388.1
161	16538	0	2.74	0.82		140	9987	0.91	14.1	1683
186	11176	1.22	2.03	249		50	14356	0	3.15	158.2
143	13317	0.68	2.04	599.2		59	19005	0.24	0	10.3
171	14823	0	0.61	501.7		159	10245	0.44	2.21	548
157	16371	0	2.49	527.6		107	14667	1.23	3.09	424.2
140	16903	0.54	5.09	2460		PositiveControl	12705	165.5	464.1	23234
131	18784	0	0.72	0.48		PositiveControl	15679	257.2	740.2	25196
50	17937	0	0.5	158.5		NegControl	13738	0.33	0	0
7	17749	0.51	0	3.32
10	9638	3.29	4.7	3607
16	17077	0.53	8.23	4.24
28	19633	0	3.46	1655
36	14511	3.12	1.56	47.4
39	16476	0	1.65	0.27
42	9842	0	6.9	3.22
43	16921	0	0.8	0.27
44	12470	0	2.91	209.1
70	11817	0.38	0	13.8
64	3636	1.25	4.98	11.2
68	13110	0.69	0.35	0.69
66	17380	0.52	11.5	825.2
32	6296	0	2.88	4.32
59	6721	480.6	20.9	29.7
61	16444	0.55	0	278.5
159	11399	0	0.4	1723
107	14541	1.56	0.31	674.9
133	14853	1.22	0.3	0.3
55	16309	11.4	1.67	0.56
72	15374	0	0.29	1.77
74	15975	0.28	0.28	3.69
238	6160	0	0	26.5
233	15136	0	5.39	193.7
231	16972	1.07	1.87	18.4
227	16411	0	0.83	0
218	11508	0	0.39	0.39
216	16852	0	0	0.81
53	15849	0.86	0.57	0.29
215	7575	11.4	0	0.6
207	18113	3	0.25	3.25
206	18736	2.18	0.72	21.1
204	14633	13.9	0	0
positive C	13953	3463	172.6	6225
positive C	13222	3460	199.1	6297
NegC	18592	0	0	0

### Sheet: Spring barley
	Triplex Assay								Form-specific Assay
		R. graminicola	R. collo-cygni	P. teres						Pyrenophora teres f. teres	Pyrenophora teres f.maculata	P. teres
SampleID	TotalNumberOfDroplets	FAM_Channel_Concentration	HEX_Channel_Concentration	CY5_Channel_Concentration		SampleID	TotalNumberOfDroplets	FAM_Channel_Concentration	HEX_Channel_Concentration	CY5_Channel_Concentration
731	16211	0	2.51	7.83		731	12886	0	0	11.3
744	15125	0.3	2.4	9.59		744	14880	0.3	0	10.4
722	18648	0	0.24	1030		722	18511	26	0	2312
14	11650	1.94	2.33	9.34		14	16326	0	0	16.4
906	16957	0.53	5.34	107		77	14743	0	0	6.76
77	15530	1.46	1.46	14.3		796	15723	5.76	0	392.6
734	16552	3.56	3.56	20.3		947	18476	4.41	0	36.9
739	12979	6.28	3.49	0.35		943	13700	1.65	0	32.2
796	15068	0.6	3.31	378.3		938	14364	5.68	0	51.3
685	15698	2.88	0.58	90		725	16773	0	0	11.1
654	15298	0.3	6.52	11		0	13219	1.03	0	38.5
741	14416	1.88	1.88	3.14		915	16827	5.11	0	41.6
663	12386	8.78	2.56	3.29		717	13328	13.6	0	1075
947	14184	0.32	0	56.8		Ptt positive control	17712	113.1	0	7187
943	15298	1.18	2.96	104.5		Ptm positive control	17416	0	576.7	20313
37	13590	4	0	0.67		Both forms positive	14721	186.5	501.3	26213
938	17156	11.1	2.11	255.7		Negative Control	15609	0	0	0
725	15748	0.29	1.15	8.63
956	13419	3.71	3.71	5.74
0	13821	0	4.59	34.5
721	13045	1.74	0.69	2.08
915	15895	2.28	7.7	214
717	13989	0	0.32	2312
661	15480	1.46	12	98.4
6	11098	17.2	5.31	2.45
674	10471	1.73	6.06	9.95
3	12329	10.7	0.73	4.78
17	10516	5.17	11.2	17.7
621	11549	14.1	17.3	193
538	14398	0.94	7.55	2.52
70	16317	0.83	5.55	186.9
65	13031	0	6.95	34.9
Positive Control	11099	83.2	3.67	128.7
Negative Control	9610	0.94	0	0
